# Expression dynamics of ARGONAUTE proteins during meiosis in Arabidopsis

**DOI:** 10.1101/2021.10.08.462716

**Authors:** Cecilia Oliver, German Martinez

**Affiliations:** Department of Plant Biology, Uppsala BioCenter, Swedish University of Agricultural Sciences and Linnean Center for Plant Biology, Uppsala, Sweden

## Abstract

Meiosis is a specialized cell division that is key for reproduction and genetic diversity in sexually reproducing plants. Recently, different RNA silencing pathways have been proposed to carry a specific activity during meiosis, but the pathways involved during this process remain unclear. Here, we explored the subcellular localization of different ARGONAUTE (AGO) proteins, the main effectors of RNA silencing, during male meiosis in *Arabidopsis thaliana* using immunolocalizations with commercially available antibodies. We detected the presence of AGO proteins associated with posttranscriptional gene silencing (AGO1, 2 and 5) in the cytoplasm or the nucleus, while AGOs associated with transcriptional gene silencing (AGO4 and 9) localized exclusively in the nucleus. These results indicate that the localization of different AGOs correlates with their predicted roles at the transcriptional and posttranscriptional levels and provide an overview of their timing and potential role during meiosis.
