## Supplementary Table 1 for "Expression dynamics of ARGONAUTE proteins during meiosis in Arabidopsis"

### Sheet: Sheet1
Supplementary Table 1. Raw values of normalized log2-ratio expression values for selected genes in meiocytes microarray data.
	GSE10229	GSE10229	GSE13000
AGO1	-0.045	-0.814	0.382
AGO2	-0.149	-0.213	0.202
AGO3	-0.352	-0.475	-1.773
AGO4	2.499	1.378	2.61
AGO5	3.001	1.767	0.261
AGO6	0.154	0.028	0.044
AGO7	0.184	0.162	-0.781
AGO8	0.04	-0.135	0.141
AGO9	0.265	-0.085	-0.045
AGO10	1.039	0.156	1.631
DCL1	1.37	1.292	1.777
DCL2	-0.132	-0.227	-0.184
DCL3	2.03	1.111	3.036
DCL4	1.55	1.143	1.094
HEN1	1.33	0.641	1.6
HYL	0.113	0.079	0.745
HST	0.388	0.324	0.503
DRM1	2.771	1.534	2.266
DRM2	-0.119	-0.049	-0.249
CMT3	0.172	0.096	-0.013
NRPE1	1.524	1.03	3.036
NRPD1A	0.049	0.097	0.099
MET1	0.184	-0.089	0.323
KYP1	1.274	0.478	1.671
DMC1	2.189	0.963	1.392
RAD51	1.35	1.37	1.942
SYN1	3.017	2.397	1.669

### Sheet: Sheet2
Supplementary Table 2. Raw values of miRNA accumulation in meiocytes and leaf sRNA libraries.
miRNA family	Leaf bioreplicate 1	Leaf bioreplicate 2	Meiocyte bioreplicate 1	Meiocyte bioreplicate 2	Ratio accumulation (Meiocyte/Leaf)	p-value
ath-miR156a-3p	10.6615	6.87459	3.755	1.05177	0.274108	0.0540648
ath-miR156a-5p	57.115	42.0684	22.2171	17.3542	0.398971	0.107716
ath-miR156b-3p	53.6337	52.9446	0.312917	0.262943	0.00540316	0.00383794
ath-miR156b-5p	55.9183	43.0945	20.3396	22.3502	0.431154	0.16395
ath-miR156c-3p	30.1349	19.3925	0.312917	0.525886	0.0169361	0.140899
ath-miR156c-5p	60.4875	41.8632	20.6525	14.4619	0.343079	0.116411
ath-miR156d-3p	7.28896	6.87459	0	0	0	0.0186193
ath-miR156d-5p	53.6337	39.4007	17.2104	20.5096	0.405441	0.195403
ath-miR156e	56.6798	45.3518	22.53	17.6172	0.393478	0.0657597
ath-miR156f-3p	0.10879	0.205212	0	0	0	0.18967
ath-miR156f-5p	61.5754	43.9153	18.4621	20.2466	0.366939	0.180375
ath-miR156g	1.30548	1.12866	0	0.788829	0.324068	0.337877
ath-miR156h	0.217581	0.513029	1.25167	0.262943	2.07307	0.651062
ath-miR156i	0.10879	0.205212	0.312917	0.262943	1.83394	0.324533
ath-miR156j	0.652742	0.205212	0	0	0	0.306085
ath-miR157a-3p	22.1932	16.93	3.755	6.83652	0.270722	0.181143
ath-miR157a-5p	97.6938	75.3127	152.077	141.2	1.69518	0.0607083
ath-miR157b-3p	22.9548	16.0065	5.94541	9.46595	0.395556	0.266299
ath-miR157b-5p	100.522	72.2345	156.458	142.252	1.72908	0.0708801
ath-miR157c-3p	49.2821	60.6401	38.4887	44.7003	0.7568	0.121076
ath-miR157c-5p	95.1916	70.0798	147.697	149.878	1.80052	0.129511
ath-miR157d	1.52307	1.53909	15.6458	17.3542	10.7768	0.0359498
ath-miR158a-3p	8634.26	4891.74	1078	1078.33	0.159421	0.20246
ath-miR158a-5p	59.5084	82.3925	6.25833	4.99592	0.0793106	0.116349
ath-miR158b	46.5623	25.9593	11.265	14.7248	0.358373	0.30383
ath-miR159a	5604.01	3610.7	157.397	179.59	0.0365706	0.142122
ath-miR159b-3p	6478.69	3896.97	128.609	141.989	0.0260801	0.160033
ath-miR159b-5p	1.74065	1.7443	0	0	0	0.000667441
ath-miR159c	643.822	301.354	36.2983	41.2821	0.0820804	0.2425
ath-miR160a-3p	2.82855	2.66775	0.312917	1.57766	0.343972	0.239684
ath-miR160a-5p	15.1219	18.0586	4.06792	0.525886	0.138449	0.141885
ath-miR160b	13.3812	16.1091	1.8775	3.15532	0.17066	0.0377011
ath-miR160c-3p	2.06702	1.02606	0.93875	1.31472	0.728551	0.659453
ath-miR160c-5p	14.1428	14.57	2.19042	2.62943	0.167864	0.000312557
ath-miR161.1	2561.25	1857.17	24.0946	16.3025	0.00914287	0.100409
ath-miR161.2	14.6867	15.1857	161.465	123.057	9.5246	0.0965193
ath-miR162a-3p	369.561	301.046	72.9096	69.6799	0.212628	0.0783161
ath-miR162a-5p	3.69887	4.00163	0.625833	1.31472	0.252003	0.0426129
ath-miR162b-3p	371.519	292.529	76.3516	66.7875	0.215555	0.0843503
ath-miR162b-5p	4.46041	3.28339	0.625833	0.262943	0.114773	0.0752549
ath-miR163	1081.05	573.054	20.0267	24.1908	0.0267319	0.196085
ath-miR164a	16.2098	19.1873	0.312917	0	0.00884018	0.0595327
ath-miR164b-3p	1.63186	1.33388	0.312917	0	0.105511	0.00358454
ath-miR164b-5p	19.2559	19.7003	0.312917	0.525886	0.0215319	0.00386569
ath-miR164c-3p	6.8538	4.51466	0	0.525886	0.0462584	0.16446
ath-miR164c-5p	13.1636	6.77199	0	0.262943	0.0131896	0.207655
ath-miR165a-3p	508.922	373.588	164.907	124.109	0.327493	0.10056
ath-miR165a-5p	20.9965	15.6987	6.25833	4.73297	0.299529	0.0927724
ath-miR165b	506.637	381.489	166.159	119.902	0.322095	0.0829469
ath-miR166a-3p	276.654	191.565	566.692	478.819	2.23295	0.00306989
ath-miR166a-5p	41.8843	29.4479	11.265	11.0436	0.312742	0.155459
ath-miR166b-3p	267.189	182.331	592.038	505.377	2.4413	0.00177167
ath-miR166b-5p	44.2777	28.5244	8.76166	11.3066	0.275654	0.212625
ath-miR166c	262.185	182.536	595.167	476.979	2.41083	0.0390553
ath-miR166d	277.089	186.23	598.609	468.302	2.30276	0.0415478
ath-miR166e-3p	258.704	186.127	575.141	490.389	2.39536	0.0124861
ath-miR166e-5p	5.11315	6.36157	0.93875	1.31472	0.196385	0.0600538
ath-miR166f	281.55	191.257	574.828	494.596	2.26186	0.0107338
ath-miR166g	278.177	181.51	565.753	477.505	2.2695	0.0091833
ath-miR167a-3p	121.628	71.1059	162.404	244.8	2.11278	0.353207
ath-miR167a-5p	251.959	239.38	58.8283	63.6322	0.249239	0.0299778
ath-miR167b	246.845	253.847	66.3383	68.1022	0.268509	0.0091034
ath-miR167c-3p	0.979114	1.33388	0	0	0	0.0968887
ath-miR167c-5p	0.217581	0.102606	0.312917	0.525886	2.61973	0.358967
ath-miR167d	156.767	114.611	59.1412	67.3134	0.465973	0.212788
ath-miR168a-3p	103.568	74.4919	20.3396	26.0314	0.260423	0.164329
ath-miR168a-5p	59.0732	48.43	97.0041	103.6	1.86603	0.116557
ath-miR168b-3p	41.8843	26.8827	0.625833	0	0.00910077	0.132366
ath-miR168b-5p	61.0314	47.1987	88.8683	101.759	1.76131	0.199657
ath-miR169a-3p	0	0	0.625833	1.31472	#DIV/0!	0.217161
ath-miR169a-5p	0.326371	0.307818	0	0	0	0.0186193
ath-miR169b-3p	0.10879	0.102606	0.625833	1.57766	10.4235	0.285368
ath-miR169b-5p	0.10879	0	0	0	0	0.5
ath-miR169c	0.10879	0	0	0.262943	2.41697	0.749743
ath-miR169d	0.10879	0	0	0.262943	2.41697	0.749743
ath-miR169e	0.10879	0	0.312917	0	2.87633	0.5
ath-miR169f-3p	175.805	129.283	4.06792	5.5218	0.0314326	0.102464
ath-miR169f-5p	0.10879	0	0.312917	0.262943	5.29329	0.0797482
ath-miR169g-3p	0	0	0.312917	0	#DIV/0!	0.5
ath-miR169g-5p	0.10879	0	0	0.262943	2.41697	0.749743
ath-miR169h	0	0	0	0.262943	#DIV/0!	0.5
ath-miR169i	0	0.102606	0	0.262943	2.56265	0.5
ath-miR169j	0.10879	0	0.625833	0	5.75265	0.5
ath-miR169l	0.10879	0	0.312917	0	2.87633	0.5
ath-miR169m	0	0	0	0.262943	#DIV/0!	0.5
ath-miR169n	0	0	0	0.262943	#DIV/0!	0.5
ath-miR170-3p	0.652742	0.513029	0.93875	1.31472	1.93302	0.281842
ath-miR170-5p	20.8878	11.5945	7.82291	10.2548	0.556541	0.434947
ath-miR171a-3p	16.101	10.7736	4.06792	5.5218	0.356832	0.238013
ath-miR171a-5p	25.0218	11.3893	9.3875	9.46595	0.517795	0.422076
ath-miR171b-3p	11.8582	13.9544	0.625833	0.788829	0.0548052	0.0503396
ath-miR171b-5p	1.84944	1.84691	0.93875	0.788829	0.467375	0.0475712
ath-miR171c-3p	14.3603	16.1091	0.312917	0.525886	0.0275293	0.0329679
ath-miR171c-5p	1.74065	1.33388	0.312917	0	0.101777	0.0216272
ath-miR172a	87.4675	43.0945	3.12917	2.62943	0.0441062	0.215206
ath-miR172b-3p	87.0323	42.4788	1.56458	1.31472	0.022232	0.214255
ath-miR172b-5p	2.39339	4.41205	0	0.788829	0.115912	0.128361
ath-miR172c	14.7955	6.05375	2.50333	3.15532	0.271408	0.352581
ath-miR172d-3p	16.6449	6.9772	2.50333	2.10354	0.195024	0.288715
ath-miR172d-5p	0.326371	0.102606	0.93875	0.788829	4.02721	0.0361623
ath-miR172e-3p	2.93734	0.923453	0.312917	0.788829	0.285368	0.467372
ath-miR172e-5p	2.06702	4.00163	0.312917	0.262943	0.0948909	0.220724
ath-miR173-3p	0.217581	0.307818	0	0.262943	0.500464	0.370517
ath-miR173-5p	39.3821	36.2199	4.06792	2.62943	0.0885869	0.0159228
ath-miR1886.1	0.10879	0.410424	0	0	0	0.335046
ath-miR1886.2	3.91645	3.18078	2.81625	1.8406	0.65615	0.0624015
ath-miR1886.3	0.10879	0	0	0	0	0.5
ath-miR1887	0	0.102606	0	0	0	0.5
ath-miR1888a	6.52742	5.02769	0	0	0	0.0821674
ath-miR1888b	0.217581	0.615635	0	0	0	0.283726
ath-miR2111b-3p	0.10879	0	0	0	0	0.5
ath-miR2111b-5p	0	0	0	0.788829	#DIV/0!	0.5
ath-miR2112-3p	0.326371	0.718241	0	0	0	0.228475
ath-miR2112-5p	0.10879	0.205212	0.312917	0	0.996543	0.998312
ath-miR2933a	0.10879	0.205212	0	0.525886	1.67478	0.70822
ath-miR2933b	0.10879	0	0.625833	0.262943	8.16962	0.200492
ath-miR2934-5p	0	0	0	0.262943	#DIV/0!	0.5
ath-miR2936	0	0	0	0.262943	#DIV/0!	0.5
ath-miR2937	0	0.102606	0	0	0	0.5
ath-miR319a	603.352	320.233	61.3316	81.7753	0.154947	0.236147
ath-miR319b	602.59	304.226	66.9641	82.5641	0.164894	0.250204
ath-miR319c	159.378	83.4186	13.1425	18.406	0.129938	0.233681
ath-miR3434-3p	0.10879	0	0	0	0	0.5
ath-miR3434-5p	1.74065	1.23127	0	0	0	0.108064
ath-miR3440b-3p	0.326371	0.307818	0	0	0	0.0186193
ath-miR3440b-5p	0.10879	0	0	0	0	0.5
ath-miR390a-3p	34.0514	40.4267	9.07458	17.3542	0.354854	0.0252179
ath-miR390a-5p	57.5501	49.6613	11.8908	10.7807	0.211465	0.0509375
ath-miR390b-3p	8.48565	9.85017	1.8775	1.31472	0.174097	0.0805882
ath-miR390b-5p	57.6589	45.2492	13.4554	9.20301	0.220181	0.0644903
ath-miR391-3p	28.9382	25.0358	0	0.262943	0.00487165	0.0492719
ath-miR391-5p	17.2977	14.3648	2.19042	4.20709	0.202053	0.123157
ath-miR3932b-5p	470.627	329.57	0	0	0	0.111081
ath-miR3933	0	0.102606	0	0	0	0.5
ath-miR393a-3p	5.76589	5.33551	0	0.262943	0.0236856	0.0406687
ath-miR393a-5p	1.52307	2.56515	0.312917	0.262943	0.140859	0.191905
ath-miR393b-3p	140.775	154.114	2.19042	2.89237	0.0172363	0.0277429
ath-miR393b-5p	0.979114	1.94951	0	0.788829	0.269351	0.0538903
ath-miR394a	25.0218	21.7524	7.51	7.88829	0.329204	0.07368
ath-miR394b-5p	23.3899	22.9837	8.44875	6.83652	0.329611	0.024684
ath-miR395a	1.74065	2.66775	0	1.05177	0.238584	0.0236333
ath-miR395b	3.91645	2.66775	0.312917	0.788829	0.167332	0.194022
ath-miR395c	3.3725	3.4886	0	0.525886	0.0766475	0.0411219
ath-miR395d	2.06702	1.94951	0.312917	0.788829	0.274303	0.127861
ath-miR395e	2.2846	1.94951	0	0	0	0.0502772
ath-miR395f	3.91645	2.66775	0.625833	0.262943	0.134986	0.0982266
ath-miR396a-3p	177.22	122.306	2.81625	1.57766	0.0146695	0.114528
ath-miR396a-5p	729.548	583.417	39.4275	43.1227	0.062873	0.0771408
ath-miR396b-3p	61.1402	53.2525	4.06792	4.47003	0.0746372	0.0497545
ath-miR396b-5p	2541.13	2365.07	141.438	125.424	0.0543929	0.0219532
ath-miR397a	0	0.102606	0	0	0	0.5
ath-miR397b	0.10879	0	0	0	0	0.5
ath-miR398a-3p	27.1976	26.7801	0	0	0	0.00492352
ath-miR398a-5p	6.09226	4.00163	0.625833	0.262943	0.0880509	0.118115
ath-miR398b-3p	170.257	147.034	0	0	0	0.0465117
ath-miR398b-5p	6.8538	3.28339	0	0	0	0.215586
ath-miR398c-3p	173.086	150.625	0	0	0	0.0441
ath-miR398c-5p	5.87468	3.89902	0	0	0	0.126975
ath-miR399a	0.10879	0	0.312917	0.525886	7.71026	0.264288
ath-miR399b	5.87468	5.64332	2.50333	1.57766	0.354314	0.0592628
ath-miR399c-3p	6.74501	7.69544	2.81625	2.36649	0.358904	0.0955624
ath-miR399c-5p	0.217581	0.307818	0	0	0	0.108283
ath-miR399f	0	0.102606	0	0	0	0.5
ath-miR400	3.80766	2.05212	0	0	0	0.185309
ath-miR401	0	0	0.312917	0	#DIV/0!	0.5
ath-miR402	1.74065	0.410424	1.8775	1.8406	1.72849	0.439267
ath-miR403-3p	597.477	391.852	219.98	165.391	0.389528	0.156004
ath-miR403-5p	43.1898	47.8143	0.93875	1.05177	0.0218729	0.0322386
ath-miR405a	0	0.102606	0	0	0	0.5
ath-miR405d	0.10879	0	0	0	0	0.5
ath-miR408-3p	36.4448	24.6254	0	0.262943	0.00430559	0.124869
ath-miR408-5p	4.46041	3.38599	0	0	0	0.0866339
ath-miR414	0.326371	0	0.312917	1.05177	4.1814	0.508143
ath-miR415	0.10879	0	0	0	0	0.5
ath-miR416	0	0.102606	0	0	0	0.5
ath-miR418	0	0	0	0.262943	#DIV/0!	0.5
ath-miR4221	0.326371	0.102606	0.312917	0.525886	1.95536	0.520229
ath-miR4228-3p	0.435162	0.205212	0	0	0	0.219473
ath-miR4245	0.435162	0	0.312917	0.788829	2.53181	0.597879
ath-miR447a-3p	15.0131	8.20847	0.312917	0	0.0134753	0.175792
ath-miR447a.2-3p	87.5763	45.4544	2.81625	2.36649	0.038959	0.200593
ath-miR447b	14.7955	7.59284	0.312917	0	0.0139768	0.192591
ath-miR472-3p	14.1428	10.3632	4.06792	2.62943	0.273295	0.0832113
ath-miR472-5p	5.54831	3.38599	0	0	0	0.15117
ath-miR5012	2.06702	2.25733	0	0.525886	0.121611	0.0560964
ath-miR5014a-3p	0.10879	0	0	0.262943	2.41697	0.749743
ath-miR5014a-5p	0.652742	0.923453	0	0	0	0.108283
ath-miR5014b	1.52307	0.718241	0	0.262943	0.117317	0.315075
ath-miR5017-5p	0	0	0.93875	0.525886	#DIV/0!	0.174917
ath-miR5020b	5.98347	5.74593	0	0	0	0.012891
ath-miR5020c	0.10879	0	0	0	0	0.5
ath-miR5021	0.10879	0.513029	1.25167	0.262943	2.43577	0.637145
ath-miR5023	0.10879	0	0.312917	0	2.87633	0.5
ath-miR5024-3p	1.74065	1.64169	0	0	0	0.0186193
ath-miR5024-5p	0.435162	0.102606	0.312917	0	0.581881	0.0554635
ath-miR5026	951.807	587.624	1.25167	0.525886	0.00115468	0.147767
ath-miR5027	0	0.205212	0	0.262943	1.28133	0.5
ath-miR5595a	1.19669	1.23127	0	0	0	0.00906538
ath-miR5629	0.217581	0.205212	0.312917	0	0.740118	0.77687
ath-miR5631	0	0.102606	0	0	0	0.5
ath-miR5632-3p	0.10879	0	0	0	0	0.5
ath-miR5632-5p	0	0.102606	0	0	0	0.5
ath-miR5633	0	0.102606	0	0.525886	5.1253	0.5
ath-miR5634	1.84944	0.718241	0	0	0	0.264178
ath-miR5635a	0.217581	0.205212	0	0	0	0.0186193
ath-miR5635b	0.10879	0.102606	0	0	0	0.0186193
ath-miR5635c	0.10879	0	0	0	0	0.5
ath-miR5635d	0.10879	0	0	0	0	0.5
ath-miR5636	0.217581	0	0	0	0	0.5
ath-miR5637	0.435162	0.513029	0.312917	0	0.330014	0.351083
ath-miR5639-3p	0.10879	0	0	0.525886	4.83394	0.629866
ath-miR5640	0.326371	0.205212	0.312917	0.525886	1.57793	0.526695
ath-miR5641	0.10879	0	0	0	0	0.5
ath-miR5642a	4.89557	3.28339	9.3875	13.673	2.8195	0.24021
ath-miR5642b	4.67799	3.18078	7.51	19.9837	3.49847	0.393701
ath-miR5643a	5.33073	2.87296	2.19042	3.94415	0.74778	0.709276
ath-miR5643b	5.11315	3.28339	2.81625	3.15532	0.711194	0.46454
ath-miR5644	0.10879	0	0	0	0	0.5
ath-miR5645a	0.435162	0	0	0	0	0.5
ath-miR5645c	1.19669	0.820847	0	0.262943	0.130328	0.222276
ath-miR5645d	0	0.102606	0	0	0	0.5
ath-miR5645e	0.10879	0	0	0	0	0.5
ath-miR5646	0	0.102606	0.312917	0.788829	10.7376	0.227634
ath-miR5648-3p	0.10879	0.102606	0	0	0	0.0186193
ath-miR5648-5p	0.761533	0.718241	0	0	0	0.0186193
ath-miR5649b	0.217581	0	0	0	0	0.5
ath-miR5650	0.435162	0.410424	0	0	0	0.0186193
ath-miR5651	1.95823	1.12866	2.19042	2.36649	1.47621	0.381956
ath-miR5652	0.326371	0.102606	0	0	0	0.306085
ath-miR5653	4.67799	6.25896	8.44875	12.0954	1.87842	0.134828
ath-miR5654-3p	10.879	6.77199	0	0	0	0.145539
ath-miR5654-5p	0.10879	0.307818	0	0	0	0.283726
ath-miR5655	0	0	0	0.262943	#DIV/0!	0.5
ath-miR5656	0.326371	0.102606	0	0	0	0.306085
ath-miR5657	0.326371	0.205212	0.312917	0.262943	1.08329	0.645766
ath-miR5658	1.0879	0.820847	1.56458	0.788829	1.23296	0.542697
ath-miR5659	1.84944	0.718241	0	0	0	0.264178
ath-miR5661	0.10879	0.102606	0	0.262943	1.24384	0.879526
ath-miR5662	0.870323	0.307818	0.312917	0.262943	0.488787	0.448859
ath-miR5663-3p	0.543952	0.513029	0.312917	0	0.296047	0.230625
ath-miR5663-5p	1.74065	1.64169	0	0	0	0.0186193
ath-miR5665	0.10879	0	0	0	0	0.5
ath-miR5995b	2.50218	1.84691	0	0	0	0.0952029
ath-miR5996	9.89993	8.51629	0	0	0	0.0477405
ath-miR5997	0.10879	0.102606	0	0	0	0.0186193
ath-miR771	0.326371	0	0	0	0	0.5
ath-miR773a	0	0	1.25167	1.05177	#DIV/0!	0.0551083
ath-miR775	19.1471	17.3404	7.51	9.72889	0.47246	0.131249
ath-miR777	0	0	0.312917	1.05177	#DIV/0!	0.315906
ath-miR778	0	0	0	0.262943	#DIV/0!	0.5
ath-miR779.1	0	0.102606	0	0	0	0.5
ath-miR779.2	5.6571	2.56515	10.6392	6.31063	2.06146	0.0896041
ath-miR780.1	0.10879	0.410424	29.1012	26.0314	106.185	0.0392514
ath-miR780.2	0.652742	0.205212	202.77	176.698	442.294	0.0430215
ath-miR781a	12.6197	8.31108	1.56458	1.57766	0.150125	0.151726
ath-miR781b	10.5527	8.41368	1.25167	1.57766	0.149176	0.0964996
ath-miR8121	0.326371	0.307818	0.312917	0	0.493412	0.472191
ath-miR8165	0.326371	0.513029	0	0.525886	0.626502	0.525065
ath-miR8166	1.52307	1.33388	4.38083	2.36649	2.36173	0.27926
ath-miR8167a	0.435162	0.205212	0	0	0	0.219473
ath-miR8167b	0.10879	0	0	0	0	0.5
ath-miR8167c	0.761533	0	0.625833	0.262943	1.16709	0.803304
ath-miR8167e	0.217581	0	0	0	0	0.5
ath-miR8167f	0.217581	0	0	0.262943	1.20848	0.94008
ath-miR8169	0.435162	0.410424	0	0	0	0.0186193
ath-miR8170-3p	0.10879	0.102606	0	0	0	0.0186193
ath-miR8172	0.326371	0.307818	0.93875	0	1.48024	0.79652
ath-miR8174	0.326371	0.820847	0.312917	0	0.272761	0.489566
ath-miR8175	4.02525	4.61727	27.8496	98.6036	14.6315	0.341954
ath-miR8177	0.217581	0.307818	0.312917	1.05177	2.59744	0.418861
ath-miR8178	0	0.102606	0	0	0	0.5
ath-miR8179	0.435162	0.513029	0.625833	0	0.660029	0.726533
ath-miR8180	0.217581	0.205212	0	0	0	0.0186193
ath-miR8182	0.10879	0	0	0	0	0.5
ath-miR8183	2.39339	1.23127	0.312917	0	0.0863299	0.1598
ath-miR822-3p	2.82855	2.56515	0	0	0	0.0310649
ath-miR822-5p	32.8547	26.7801	0	0	0	0.0646249
ath-miR823	13.3812	13.6466	0.625833	0.788829	0.052341	0.00254436
ath-miR824-3p	17.1889	12.0049	12.8296	15.7766	0.979872	0.954073
ath-miR824-5p	7.07138	5.43811	10.6392	9.46595	1.60719	0.0385116
ath-miR825	22.4108	15.9039	0	0	0	0.107094
ath-miR826a	1.52307	0.102606	0	0	0	0.457177
ath-miR827	30.1349	12.2101	6.88416	12.0954	0.448212	0.496859
ath-miR828	0.217581	0	0	0	0	0.5
ath-miR829-3p.1	0.979114	0.205212	0	0	0	0.368475
ath-miR829-3p.2	0.10879	0	0	0	0	0.5
ath-miR829-5p	1.74065	1.33388	0	0	0	0.0837406
ath-miR830-3p	1.19669	0.513029	0.625833	0	0.366043	0.0339352
ath-miR830-5p	0.435162	0.307818	0	0.262943	0.353904	0.434582
ath-miR831-3p	0.10879	0.205212	0	0	0	0.18967
ath-miR833a-3p	0.979114	0.615635	0	0	0	0.142663
ath-miR833a-5p	2.2846	1.12866	0.312917	0	0.0916767	0.169017
ath-miR833b	0.217581	0	0	0	0	0.5
ath-miR835-5p	0.217581	0.102606	0	0	0	0.219473
ath-miR837-3p	0.870323	0.615635	0	0	0	0.108064
ath-miR837-5p	0.217581	0.102606	0.312917	0	0.977294	0.976628
ath-miR838	2.2846	2.77036	0	0	0	0.0609893
ath-miR839-5p	0	0.205212	166.785	163.025	1607.17	0.00765801
ath-miR840-3p	2.50218	2.25733	0.312917	0.262943	0.120991	0.0296326
ath-miR840-5p	6.20105	5.95114	1.8775	2.36649	0.349236	0.0593101
ath-miR841a-3p	4.46041	4.00163	0	0	0	0.0344812
ath-miR841a-5p	2.61097	2.25733	0.312917	0	0.0642764	0.00569101
ath-miR841b-3p	1.52307	0.205212	0	0	0	0.414738
ath-miR841b-5p	0.761533	0.410424	0.312917	0	0.267004	0.0282853
ath-miR842	0.10879	0.205212	0.93875	0	2.98963	0.654313
ath-miR843	6.20105	3.89902	0.625833	0.262943	0.087997	0.132091
ath-miR844-3p	4.24283	2.35994	0	0	0	0.176849
ath-miR844-5p	0.10879	0.205212	0	0	0	0.18967
ath-miR845a	5.11315	3.18078	0	0.262943	0.0317031	0.169873
ath-miR845b	0.326371	0.410424	0	0	0	0.0723119
ath-miR846-3p	59.9435	24.9332	0.312917	0.788829	0.0129805	0.255078
ath-miR846-5p	1.74065	1.33388	0	0	0	0.0837406
ath-miR847	9.79114	6.46417	0	0	0	0.128522
ath-miR848	1.95823	1.33388	0.312917	1.31472	0.494405	0.492586
ath-miR850	5.00436	2.87296	0	0	0	0.168224
ath-miR851-5p	0.217581	0	0	0	0	0.5
ath-miR852	1.30548	0.820847	0	1.05177	0.494642	0.611458
ath-miR853	0.10879	0.102606	0	0.262943	1.24384	0.879526
ath-miR855	0	0.102606	0	0.262943	2.56265	0.5
ath-miR856	0	0.205212	6.88416	4.47003	55.3292	0.146903
ath-miR858a	12.4021	5.02769	18.775	16.3025	2.0125	0.172482
ath-miR858b	4.35162	1.53909	1.25167	3.94415	0.882036	0.920063
ath-miR859	0.435162	0.205212	0	0	0	0.219473
ath-miR860	0.652742	0.205212	1.25167	0.788829	2.37833	0.00823978
ath-miR861-3p	2.06702	2.15472	1.8775	0	0.444722	0.44415
ath-miR861-5p	0	0	0.312917	0	#DIV/0!	0.5
ath-miR862-3p	0	0.102606	0	0	0	0.5
ath-miR862-5p	0.217581	0.205212	0	0	0	0.0186193
ath-miR863-3p	4.5692	3.69381	0	0	0	0.067193
ath-miR863-5p	6.8538	3.69381	0	0	0	0.185309
ath-miR864-3p	0.10879	0.307818	0	0	0	0.283726
ath-miR864-5p	0.326371	0.102606	0	0	0	0.306085
ath-miR865-5p	0.326371	0.410424	0	0.262943	0.356874	0.229808
ath-miR866-3p	1.84944	2.05212	0	0	0	0.0330419
ath-miR866-5p	0	0.102606	0	0	0	0.5
ath-miR868-5p	0.10879	0.205212	0	0	0	0.18967
ath-miR869.2	0.652742	1.02606	0	0	0	0.139299
ath-miR870-3p	0.217581	0	0	0.262943	1.20848	0.94008
ath-miR870-5p	0	0.102606	0.312917	0	3.04969	0.701716
